# From gas to sugar: Trehalose production in *Cupriavidus necator* from CO_2_ and hydrogen gas

**DOI:** 10.1101/2020.06.05.136564

**Authors:** Hannes Löwe, Marleen Beentjes, Katharina Pflüger-Grau, Andreas Kremling

## Abstract

The paradigm of a fossil based, non-renewable economy will have to change in the future due to environmental concerns and the inevitable depletion of resources. Therefore, the way we produce and consume chemicals has to be rethought: The bio-economy offers such a concept for the sustainable production of commodity chemicals using waste streams or renewable electricity and CO_2_. Residual biomass or organic wastes can be gasified to energy rich mixtures that in turn can be used for synthesis gas fermentation.

Within this scope, we present a new process for the production of trehalose from gaseous substrates with the hydrogen-oxidizing bacterium *Cupriavidus necator* H16. We first show that *C. necator* is a natural producer of trehalose, accumulating up to 3.6% of its cell dry weight as trehalose when stressed with 150 mM sodium chloride. Bioinformatic investigations revealed a so far unknown mode of trehalose and glycogen metabolism in this organism. Next, we evaluated different concepts for the secretion of trehalose and found that expression of the sugar efflux transporter A (*setA*) from *Escherichia coli* was able to lead to a trehalose-leaky phenotype. Finally, we characterized the strain under autotrophic conditions using a H_2_/CO_2_/O_2_-mixture and other substrates. Even without overexpressing trehalose synthesis genes, titers of 0.47 g/L and yields of around 10% were reached, which shows the great potential of this process.

Taken together, this process represents a new way to produce sugars with a higher areal efficiency than photosynthesis by crop plants. With further metabolic engineering, we anticipate an application of this technology for the renewable production of trehalose and other sugars, as well as for the synthesis of ^13^C-labeled sugars.

**Graphical abstract:** 
