## Supplementary material for "From gas to sugar: Trehalose production in *Cupriavidus necator* from CO_2_ and hydrogen gas": Details of the bioinformatic analysis

### Sheet: Results of homology search
		Score
		Organism	otsA	otsB	GH15-family hydrolase	glgC	galU	glgA	glgM	glgB	glgE	glgX	malQ	glgP	TreY	TreZ	TreSB	TreF
		C. necator	256	48.9	1218	0	196	0	75.9	645	448	608	212	620	374	290	663	528
		E. coli	228	76.6	0	336	163	976	82	624	0	570	254	644	0	0	0	1131
		C. glutamicum	996	515	250	836	593	0	842	1511	1380	1733	1450	1558	1652	1221	1240	0
		M. luteus	0	0	217	457	205	0	409	751	602	845	521	0	498	428	0	0
		P. putida	0	0	255	0	162	345	65.2	669	465	716	227	568	246	288	676	0
		Remarks				Homologs found, but with different annotation											Homologs found, but with different annotation
		Identity
		Organism	otsA	otsB	GH15-family hydrolase	glgC	galU	glgA	glgM	glgB	glgE	glgX	malQ	glgP	TreY	TreZ	TreSB	TreF
		C. necator	0.3448	0.2412	1	0	0.4281	0	0.2733	0.4871	0.4216	0.5276	0.2898	0.4481	0.3385	0.3745	0.5635	0.5481
		E. coli	0.3244	0.2697	0	0.4158	0.3389	1	0.275	0.4592	0	0.4621	0.3003	0.4579	0	0	0	1
		C. glutamicum	1	1	0.3023	1	1	0	1	1	1	1	1	1	1	1	1	0
		M. luteus	0	0	0.3236	0.5882	0.4379	0	0.5249	0.5463	0.5007	0.5857	0.4333	0	0.3874	0.4422	0	0
		P. putida	0	0	0.3286	0	0.3878	0.4154	0.2305	0.4715	0.4371	0.5043	0.2942	0.4193	0.3135	0.3922	0.5719	0
		Covery
		Organism	otsA	otsB	GH15-family hydrolase	glgC	galU	glgA	glgM	glgB	glgE	glgX	malQ	glgP	TreY	TreZ	TreSB	TreF
		C. necator	0.92	0.87	1	0	0.91	0	0.75	0.97	0.94	0.66	0.94	0.99	0.98	0.79	0.9	0.92
		E. coli	0.97	0.91	0	0.97	0.95	1	0.75	0.95	0	0.78	0.87	0.97	0	0	0	1
		C. glutamicum	1	1	0.92	1	1	0	1	1	1	1	1	1	1	1	1	0
		M. luteus	0	0	0.91	0.97	0.94	0	0.95	0.92	0.96	0.83	0.99	0	0.98	0.83	0	0
		P. putida	0	0	0.92	0	0.86	0.99	0.65	0.98	0.95	0.83	0.94	0.98	0.97	0.83	0.9	0
	Locus name
	Genome	Organism	otsA	otsB	GH15-family hydrolase	glgC	galU	glgA	glgM	glgB	glgE	glgX	malQ	glgP	TreY	TreZ	TreSB	TreF
	NC_008313.1/NC_008314.1	C. necator H16	H16_RS02115	H16_RS02105	H16_RS02110	n.a.	H16_RS13720	n.a.	H16_RS14385	H16_RS26510	H16_RS26500	H16_RS26515	H16_RS26520	H16_RS26525	H16_RS26535	H16_RS26530	H16_RS26505	H16_RS29185
	NC_000913.3	Escherichia coli MG1655	b1896	b1897	n.a.	b3430	b1236	b3429	b3429	b3432	n.a.	b3431	b3416	b3417	n.a.	n.a.	n.a.	b3519
	NC_003450.3	C. glutamicum ATCC 13032	CGL_RS13100	CGL_RS13110	CGL_RS11235	CGL_RS05580	CGL_RS04605	n.a.	CGL_RS05575	CGL_RS06100	CGL_RS06105	CGL_RS10455	CGL_RS11390	CGL_RS06525	CGL_RS10510	CGL_RS10550	CGL_RS11415	n.a.
	NC_012803.1	M. luteus ATCC 4698	n.a.	n.a.	MLUT_RS20415	MLUT_RS17355	MLUT_RS15955	n.a.	MLUT_RS17360	MLUT_RS13475	MLUT_RS13470	MLUT_RS19875	MLUT_RS17390	0	MLUT_RS13540	MLUT_RS13545	n.a.	n.a.
	NC_002947.4	P. putida KT2440	n.a.	n.a.	PP_RS21005	n.a.	PP_RS19885	PP_RS21045	PP_RS21045	PP_RS21085	PP_RS21095	PP_RS21070	PP_RS21055	PP_RS26290	PP_RS21060	PP_RS21050	PP_RS21090	n.a.
						(H16_RS09290)			not significant
		Template	C. glutamicum	C. glutamicum	C. glutamicum	C. glutamicum	C. glutamicum	E. coli	C. glutamicum	C. glutamicum	C. glutamicum	C. glutamicum	C. glutamicum		C. glutamicum	C. glutamicum	C. glutamicum
												C. necator: Gencluster
												glgE	TreSB	glgB	glgX	malQ	glgP	TreZ	TreY
											Chromosome 2	H16_RS26500	H16_RS26505	H16_RS26510	H16_RS26515	H16_RS26520	H16_RS26525	H16_RS26530	H16_RS26535
											gap [bp]	22	-3	-3	-3	111	219	0
											length	3569	3359	2270	2234	2249	2543	2006	2693
												otsB	GH15-family trehalase	otsA
											Chromosome 1	H16_RS02105	H16_RS02110	H16_RS02115
											gap [bp]	14	49
											length	803	1865	1391
										chromosome 2
										chromosome 1

### Sheet: Graphical representation
		Organismus		otsA		otsB		galU		glgA		glgC		glgM		glgE		treSB		treY		treZ		glgP		malQ		glgB		glgX		TreF		GH15-family hydrolase
		C. necator H16		0.257028		0.0949515		0.330523		0		0		0		0.324638		0.534677		0.226392		0.23751		0.397946		0.146207		0.42687		0.350837		0.466844		1
		E. coli K-12 MG1655		0.228916		0.148738		0.274874		1		0.401914		0		0		0		0		0		0.41335		0.175172		0.412972		0.328909		1		0
		C. glutamicum ATCC 13032		1		1		1		0		1		1		1		1		1		1		1		1		1		1		0		0.205255
		M. luteus NCTC 2665		0		0		0.3457		0		0.546651		0.485748		0.436232		0		0.301453		0.350532		0		0.35931		0.497022		0.487594		0		0.178161
		P. putida KT2440		0		0		0.273187		0.353484		0		0		0.336957		0.545161		0.14891		0.235872		0.36457		0.156552		0.442753		0.413156		0		0.20936
				trehalose synthesis I						glycogen synthesis I						glycogen synthesis III				trehalose synthesis II						glycogen rearrangement						trehalose degradation
												glycogen synthesis II												maltodextrin degradation
